# Single Cell Transcriptomics identifies a WNT7A-FZD5 Signaling Axis that maintains Fallopian Tube Stem Cells in Patient-derived Organoids

**DOI:** 10.1101/2022.08.02.502319

**Authors:** Abdulkhaliq Alsaadi, Mara Artibani, Zhiyuan Hu, Nina Wietek, Matteo Morotti, Laura Santana Gonzales, Moiad Alazzam, Jason Jiang, Beena Abdul, Hooman Soleymani majd, Levi L Blazer, Jarret Adams, Francesca Silvestri, Sachdev S Sidhu, Joan S. Brugge, Ahmed Ashour Ahmed

## Abstract

Despite its significance to reproduction, fertility, sexually transmitted infections and various pathologies, the fallopian tube (FT) is relatively understudied. Strong evidence points to the FT as the tissue-of-origin of high grade serous ovarian cancer (HGSOC), the most fatal gynaecological malignancy. HGSOC precursor lesions arise specifically in the distal FT (fimbria) which is reported to be enriched in stem-like cells. Investigation of the role of FT stem cells in health and disease has been hampered by a lack of characterization of FT stem cells and lack of models that recapitulate stem cell renewal and differentiation *in vitro*. Using optimized organoid culture conditions to address these limitations, we found that FT stem cell renewal is highly dependent on WNT/β-catenin signaling and engineered endogenous WNT/β-catenin signaling reporter organoids to biomark, isolate and characterize putative FT stem cells. Using functional approaches as well as bulk and single cell transcriptomic analyses, we show that an endogenous hormonally-regulated WNT7A-FZD5 signaling axis is critical for self-renewal of human FT stem cells, and that WNT/β-catenin pathway-activated FT cells form a distinct transcriptomic cluster of cells enriched in ECM remodelling and integrin signaling pathways. In addition, we find that the WNT7A-FZD5 signaling axis is dispensable for mouse oviduct regeneration. Overall, we provide a deep characterization of FT stem cells and their molecular requirements for self-renewal, paving the way for mechanistic work investigating the role of stem cells in FT health and disease.

**GRAPHICAL ABSTRACT:** 
