## Supplementary Tables for "Single Cell Transcriptomics identifies a WNT7A-FZD5 Signaling Axis that maintains Fallopian Tube Stem Cells in Patient-derived Organoids": Table S4_qPCR primer sequences.xlsx

### Sheet: Table S4
Gene	Forward primer	Reverse primer
AXIN2	AGTGTGAGGTCCACGGAAAC	CTGGTGCAAAGACATAGCCA
Axin2 (mouse)	TGTCCAGCAAAACTCTTC	CTTCTCTTGAAGGACCTGA
BRCA1	GAAACCGTGCCAAAAGACTTC	CCAAGGTTAGAGAGTTGGACAC
BRCA2	TGCCTGAAAACCAGATGACTATC	AGGCCAGCAAACTTCCGTTTA
CAPS	AGGGTGTGTGCAGGAAGTG	GGTCCAGCTTGGCAAATG
CCDC17	TGTGGGACCTGTGACATGGT	ACGCCCTGGTGTTCTTGTG
CCDC78	AATGTTGTGCTACGAGCCAAG	CTGGGGTCAGACTCCACTG
CTNNB1	AAAGCGGCTGTTAGTCACTGG	CGAGTCATTGCATACTGTCCAT
EGFP	AAGGGCATCGACTTCAAGG	TGCTTGTCGGCCATGATATAG
ESR1	CCCACTCAACAGCGTGTCTC	CGTCGATTATCTGAATTTGGCCT
FOXJ1	CAACTTCTGCTACTTCCGCC	CGAGGCACTTTGATGAAGC
FZD3_1	AATATGGACGTGTCACACTTCC	GGATATGGCTCATCACAATCTGG
FZD3_2	GTTCATGGGGCATATAGGTGG	GCTGCTGTCTGTTGGTCATAA
FZD5 (FZD5_1)	CATGCCCAACCAGTTCAACC	CGGCGAGCATTGGATCTCC
FZD5_2	CCGTTCGTGTGCAAGTGTC	GAAGCGTTCCATGTCGATGAG
FZD6_1	ATGGCCTACAACATGACGTTT	GTTTACGACAAGGTGGAACCA
FZD6_2	GAGCAAGTGAACAGGATTACCT	ATTCTGGTCGAGCTTTTGC
GAPDH	GCAAATTCCATGGCACCG	TCGCCCCACTTGATTTTGG
HES1	ACGTGCGAGGGCGTTAATAC	GGGGTAGGTCATGGCATTGA
HES7	CGGGATCGAGCTGAGAATAGG	GCGAACTCCAATATCTCCGCTT
Hprt (mouse)	AAGTTTGTTGTTGGATATGC	CATCTTAGGCTTTGTATTTGG
KI-67	CCTGTACGGCTAAAACATGGA	GCTGGCTCCTGTTCACGTA
Krt5 (mouse)	TCTGCCATCACCCCATCTGT	CCTCCGCCAGAACTGTAGGA
LGR5	CAGCGTCTTCACCTCCTACC	GTTTCCCGCAAGACGTAACT
LGR6	GCCTGAAAATCCTGATGCTG	ACCAGGGAGATGAGGTTGG
MYBL2	GGTGGCTGAGAGTTTTGAATCC	CCTCCTCGGTCCAGCAAGA
PAX8	TGCCTCACAACTCCATCAGA	CAGGTCTACGATGCGCTG
PGR	TTATGGTGTCCTTACCTGTGGG	GCGGATTTTATCAACGATGCAG
TFF1	CCCCGTGAAAGACAGAATTGT	GGTGTCGTCGAAACAGCAG
WNT7A (also WNT7A_1)	TGCCCGGACTCTCATGAAC	GTGTGGTCCAGCACGTCTTG
WNT7A_2	CTGTGGCTGCGACAAAGAGAA	GCCGTGGCACTTACATTCC
WNT7A_3	GGGACTATGAACCGGAAAGC	GGCCTGGGATCTTGTTACAG
