## Supplementary Tables for "Single Cell Transcriptomics identifies a WNT7A-FZD5 Signaling Axis that maintains Fallopian Tube Stem Cells in Patient-derived Organoids": Table S5_siRNA sequences.xlsx

### Sheet: Table S5
Target gene	Dharmacon Catalogue #	siRNA sequence (5' - 3')
Non-Targeting	D-001210-05-20	UGGUUUACAUGUCGACUAA
β-catenin (CTNNB1)_09	LQ-003482-00-0002	GAUCCUAGCUAUCGUUCUU
β-catenin (CTNNB1)_10	LQ-003482-00-0002	UAAUGAGGACCUAUACUUA
β-catenin (CTNNB1)_11	LQ-003482-00-0002	GCGUUUGGCUGAACCAUCA
β-catenin (CTNNB1)_12	LQ-003482-00-0002	GGUACGAGCUGCUAUGUUC
Non-Targeting	D-001206-13-05 (SMARTpool)	UAGCGACUAAACACAUCAA
		UAAGGCUAUGAAGAGAUAC
		AUGUAUUGGCCUGUAUUAG
		AUGAACGUGAAUUGCUCAA
WNT7A	M-008543-01-0005 (SMARTpool)	GCGCAAGCAUCAUCUGUAA
		UCAAGAAGCCACUGUCGUA
		CAACGAGGCAGGCCGAAAG
		GAACUGCUCUGCACUGGGA
FZD3	L-005502-00-0005 (SMARTpool)	CCAAAUACUCCUAUCAUAA
		ACAGAUCACUCCAGGCAUA
		GUUCGAAGCUCAUGGAGAU
		UGAUUGAUGUCACAAGAUU
FZD5	L-005504-00-0005 (SMARTpool)	GCAUGUGGUGGCCUGCUA
		GCACAUGCCCAACCAGUUC
		AAAUCACGGUGCCCAUGUG
		GAUCCGCAUCGGCAUCUUC
FZD6	L-005505-00-0005 (SMARTpool)	CCAGAGAGACCAAUUAUAU
		UCGCAAAUCUGGAAUGUUC
		GAAGGAAGGAUUAGUCCAA
		CAGUGAAAGUCGAAGAGUA
